# Mammalian mitochondrial polyphosphate is regulated by the 5-InsP_7_ synthase IP6K1

**DOI:** 10.1101/2025.06.17.659843

**Authors:** Jayashree S. Ladke, Azmi Khan, Anshit Singh, Jyoti Singh, Nicole Steck, Henning J. Jessen, Ullas Kolthur-Seetharam, Manish Jaiswal, Rashna Bhandari

## Abstract

Inorganic polyphosphate (polyP) is a linear polymer of varying length composed of phosphate residues linked by phosphoanhydride bonds. PolyP remains poorly understood in mammals due to its low abundance and lack of information on its synthesis and regulation. Using synthetic polyP_8_ as a bait, we identified polyP interacting proteins involved in RNA splicing, transcription, and mitochondrial function. We developed a DAPI fluorescence-based assay to quantify the low levels of polyP present in mammalian cell lines and tissues, and detected a higher concentration of polyP in the mitochondria compared with the nucleus and post-mitochondrial fraction. We observed that mitochondrial polyP synthesis relies on active FoF1 ATP synthase and an intact proton gradient across the inner mitochondrial membrane. Our data shows that orthophosphate (Pi) is required for the generation of mitochondrial polyP and that the presence of ATP enhances Pi-driven polyP synthesis in isolated mitochondria. We discovered that the inositol pyrophosphate 5-InsP_7_, synthesized by IP6K1, regulates mitochondrial polyP levels. Mice and cells deficient in IP6K1 showed a significant reduction in mitochondrial polyP synthesis compared with wild type controls. Cells lacking IP6K1 also showed impaired mitochondrial respiration and membrane potential. The expression of active IP6K1, but not its catalytically inactive form, restored mitochondrial polyP synthesis and membrane potential in IP6K1 deficient cells, but mitochondrial respiration was rescued by expression of either active or inactive IP6K1. These data show that IP6K1 regulates mitochondrial function and polyP production through both the synthesis of 5-InsP_7_ and via a catalytic activity-independent mechanism. Our findings uncover a link between 5-InsP_7_, an energy sensor, and polyP, an energy store, in the regulation of mammalian mitochondrial homeostasis.
