## Supplementary material for "Mammalian mitochondrial polyphosphate is regulated by the 5-InsP_7_ synthase IP6K1": DAVID functional annotation clustering

### Sheet: GOBPCCMF_FCB_1.5
	BP - Biological Process; CC - Cellular Component; MF - Molecular Function
	GO term used in Fig 1D
Annotation Cluster 1	Enrichment Score: 9.747627136023963
Category	Term	Count	%	PValue	Genes	List Total	Pop Hits	Pop Total	Fold Enrichment	Bonferroni	Benjamini	FDR
GOTERM_BP_DIRECT	GO:0000398~mRNA splicing, via spliceosome	31	7.94872	1.23067e-18	DDX46, DDX23, USP39, PRPF8, EFTUD2, SART1, SNRNP70, RSRC1, DHX38, RALY, SF3B1, RBM10, PRPF38B, IK, SF3A1, PRPF38A, TFIP11, PRPF40A, PRPF4, SNRNP40, PRPF6, MFAP1, PRPF3, FRG1, SNRNP27, SNRPE, SNRPGP15, PAXBP1, SNRNP200, SLU7, SNRPA	375	197	19478	8.17351	1.86693e-15	1.8657e-15	1.83493e-15
GOTERM_CC_DIRECT	GO:0046540~U4/U6 x U5 tri-snRNP complex	13	3.33333	2.84196e-11	DDX23, USP39, PRPF8, EFTUD2, SART1, PRPF4, SNRNP40, PRPF6, PRPF3, SNRNP27, SNRPE, SNRNP200, SNRPA	384	46	20795	15.3043	1.38972e-08	2.77944e-09	2.52935e-09
GOTERM_CC_DIRECT	GO:0071005~U2-type precatalytic spliceosome	13	3.33333	8.29786e-11	SF3A1, IK, PRPF38A, PRPF8, EFTUD2, SART1, PRPF4, PRPF6, MFAP1, PRPF3, SNRPE, SNRNP200, SF3B1	384	50	20795	14.0799	4.05765e-08	6.76276e-09	6.15425e-09
GOTERM_CC_DIRECT	GO:0071013~catalytic step 2 spliceosome	16	4.10256	1.30981e-10	SF3A1, DDX23, TFIP11, PRPF8, EFTUD2, SART1, SNRNP40, PRPF6, FRG1, DHX38, RALY, SNRPE, SNRPGP15, SNRNP200, SLU7, SF3B1	384	92	20795	9.41803	6.40499e-08	9.14998e-09	8.32667e-09
GOTERM_CC_DIRECT	GO:0005681~spliceosomal complex	19	4.87179	1.56797e-10	PRPF38B, SF3A1, DDX46, TFIP11, USP39, PRPF8, EFTUD2, PRPF4, LGALS3, PRPF6, SNRNP70, PRPF3, DHX38, SNRPE, SREK1, SNRNP200, SLU7, SF3B1, SNRPA	384	143	20795	7.19524	7.66738e-08	9.58423e-09	8.72184e-09
GOTERM_BP_DIRECT	GO:0008380~RNA splicing	22	5.64103	1.91525e-09	PRPF38B, DDX47, DDX23, USP39, PRPF8, EFTUD2, PRPF4, LGALS3, SNRNP40, PRPF6, THRAP3, RSRC1, PRPF3, SNRNP27, DHX38, SMN1, SREK1, NSRP1, SLU7, ARGLU1, SF3B1, SNRPA	375	221	19478	5.17063	2.90543e-06	9.67838e-07	9.51878e-07
GOTERM_BP_DIRECT	GO:0006397~mRNA processing	23	5.89744	2.05086e-08	PRPF38B, SF3A1, RNASEL, DDX47, CHD8, DDX23, USP39, PRPF8, EFTUD2, PRPF4, LGALS3, SNRNP40, THRAP3, PRPF3, SNRNP27, DHX38, SMN1, SREK1, SNRNP200, GRSF1, NSRP1, ARGLU1, SNRPA	375	276	19478	4.32844	3.11111e-05	6.21821e-06	6.11567e-06
GOTERM_CC_DIRECT	GO:0005682~U5 snRNP	8	2.05128	2.45791e-07	SNRNP40, PRPF6, DDX23, CD2BP2, SNRPE, SNRPGP15, SNRNP200, PRPF8	384	25	20795	17.3292	0.000120184	1.0016e-05	9.11474e-06
GOTERM_BP_DIRECT	GO:0000375~RNA splicing, via transesterification reactions	8	2.05128	3.24604e-07	PRPF4, SNRNP40, PRPF6, PRPF3, DDX23, PRPF8, SLU7, SF3B1	375	25	19478	16.6212	0.000492304	8.20167e-05	8.06642e-05
Annotation Cluster 2	Enrichment Score: 5.934000379187549
Category	Term	Count	%	PValue	Genes	List Total	Pop Hits	Pop Total	Fold Enrichment	Bonferroni	Benjamini	FDR
GOTERM_CC_DIRECT	GO:0000439~transcription factor TFIIH core complex	8	2.05128	4.98044e-10	CDK7, GTF2H2C, ERCC3, ERCC2, GTF2H1, GTF2H3, GTF2H4, GTF2H5	384	12	20795	36.1024	2.43544e-07	2.70604e-08	2.46255e-08
GOTERM_CC_DIRECT	GO:0005675~transcription factor TFIIH holo complex	8	2.05128	1.06204e-09	CDK7, GTF2H2C, ERCC3, ERCC2, GTF2H1, GTF2H3, GTF2H4, GTF2H5	384	13	20795	33.3253	5.19335e-07	5.19335e-08	4.72606e-08
GOTERM_BP_DIRECT	GO:0006289~nucleotide-excision repair	9	2.30769	1.14394e-06	GTF2H2C, ERCC3, RPA3, CETN2, ERCC2, GTF2H1, GTF2H3, GTF2H4, GTF2H5	375	42	19478	11.1303	0.00173385	0.000216776	0.000213201
GOTERM_BP_DIRECT	GO:0006367~transcription initiation at RNA polymerase II promoter	8	2.05128	3.90251e-05	CDK7, ERCC3, ERCC2, ELOA, GTF2H1, ELOB, ELOC, GTF2H5	375	49	19478	8.48022	0.0574839	0.00455093	0.00447588
GOTERM_BP_DIRECT	GO:0006366~transcription by RNA polymerase II	16	4.10256	7.65393e-05	CCNK, SUPT16H, KLF13, NCAPG2, GTF2H1, ARRB2, GTF2H3, GTF2H4, GTF2H5, CDK7, ERCC3, POLR2B, POLR1A, ERCC2, KPNA6, PAXBP1	375	243	19478	3.42001	0.109627	0.00828811	0.00815143
GOTERM_CC_DIRECT	GO:0005669~transcription factor TFIID complex	6	1.53846	0.00137708	TAF7L, ERCC3, ERCC2, GTF2H3, GTF2H4, GTF2H5	384	45	20795	7.22049	0.490262	0.0232205	0.0211311
Annotation Cluster 3	Enrichment Score: 3.9427447850307873
Category	Term	Count	%	PValue	Genes	List Total	Pop Hits	Pop Total	Fold Enrichment	Bonferroni	Benjamini	FDR
GOTERM_MF_DIRECT	GO:0016887~ATP hydrolysis activity	25	6.41026	7.18855e-06	BLM, DDX46, DDX47, YTHDC2, CHD8, DDX23, OLA1, ATP2A2, SMC3, DDX60, HSP90B1, DHX38, ABCF1, DDX18, RFC1, SMARCA5, MYO5A, SMC1A, RAD51, PSMC3, KIF2A, ERCC3, ERCC2, YME1L1, SNRNP200	386	432	19253	2.88647	0.00460443	0.000955465	0.000927232
GOTERM_MF_DIRECT	GO:0003689~DNA clamp loader activity	14	3.58974	2.51775e-05	DDX18, BLM, DDX46, RFC1, DDX47, YTHDC2, CHD8, DDX23, DDX60, ERCC3, ERCC2, YME1L1, DHX38, SNRNP200	386	163	19253	4.28402	0.0160342	0.00231886	0.00225034
GOTERM_MF_DIRECT	GO:0140584~chromatin extrusion motor activity	13	3.33333	6.44367e-05	DDX18, BLM, DDX46, DDX47, YTHDC2, CHD8, DDX23, DDX60, ERCC3, ERCC2, YME1L1, DHX38, SNRNP200	386	154	19253	4.2105	0.0405256	0.00414328	0.00402085
GOTERM_MF_DIRECT	GO:0140665~ATP-dependent H3-H4 histone complex chaperone activity	13	3.33333	6.44367e-05	DDX18, BLM, DDX46, DDX47, YTHDC2, CHD8, DDX23, DDX60, ERCC3, ERCC2, YME1L1, DHX38, SNRNP200	386	154	19253	4.2105	0.0405256	0.00414328	0.00402085
GOTERM_MF_DIRECT	GO:0140849~ATP-dependent H2AZ histone chaperone activity	13	3.33333	6.44367e-05	DDX18, BLM, DDX46, DDX47, YTHDC2, CHD8, DDX23, DDX60, ERCC3, ERCC2, YME1L1, DHX38, SNRNP200	386	154	19253	4.2105	0.0405256	0.00414328	0.00402085
GOTERM_MF_DIRECT	GO:0061775~cohesin loader activity	13	3.33333	7.30117e-05	DDX18, BLM, DDX46, DDX47, YTHDC2, CHD8, DDX23, DDX60, ERCC3, ERCC2, YME1L1, DHX38, SNRNP200	386	156	19253	4.15652	0.0457935	0.00426786	0.00414175
GOTERM_MF_DIRECT	GO:0004386~helicase activity	10	2.5641	0.000165234	DDX18, BLM, ERCC3, YTHDC2, CHD8, ERCC2, SMARCA5, DHX38, DDX60, SNRNP200	386	99	19253	5.03821	0.100655	0.0080784	0.00783969
GOTERM_MF_DIRECT	GO:0003724~RNA helicase activity	8	2.05128	0.000747382	DDX18, DDX46, DDX47, YTHDC2, DDX23, DHX38, DDX60, SNRNP200	386	75	19253	5.32035	0.381216	0.025293	0.0245456
GOTERM_MF_DIRECT	GO:0016787~hydrolase activity	15	3.84615	0.00750256	DDX18, AHCY, DDX46, DDX47, CHD8, DDX23, SMARCA5, DDX60, USP39, ERCC3, POLR2B, ERCC2, DHX38, RIOK1, SNRNP200	386	333	19253	2.24677	0.992052	0.185544	0.180061
Annotation Cluster 4	Enrichment Score: 3.757750521505138
Category	Term	Count	%	PValue	Genes	List Total	Pop Hits	Pop Total	Fold Enrichment	Bonferroni	Benjamini	FDR
GOTERM_BP_DIRECT	GO:0006412~translation	17	4.35897	8.67659e-06	RPL5, RPL21, RPL32, MRPS23, RPL36A, RPL13A, RPL35A, RRBP1, MRPL37, MRPL12, MRPL22, AIMP1, MRPL1, RPL36AL, NARS2, RPL17, ABCF1	375	227	19478	3.88988	0.0130762	0.00131537	0.00129368
GOTERM_CC_DIRECT	GO:1990904~ribonucleoprotein complex	18	4.61538	3.25782e-05	EEFSEC, RPL5, CBX5, SSB, RPL21, RPL32, PIH1D1, RPL36A, RPL13A, RPL35A, MRPL37, MRPL46, BOP1, SNRNP70, RPL36AL, ZC3H18, GRSF1, NSRP1	384	292	20795	3.33824	0.0158048	0.000937102	0.000852782
GOTERM_CC_DIRECT	GO:0022625~cytosolic large ribosomal subunit	8	2.05128	8.14551e-05	RPL5, RPL21, RPL32, RPL36AL, RPL36A, RPL13A, RPL35A, RPL17	384	57	20795	7.60051	0.0390503	0.00189674	0.00172607
GOTERM_CC_DIRECT	GO:0005840~ribosome	13	3.33333	0.000102151	RPL5, RPL21, RPL32, MRPS23, RPL36A, RPL13A, RPL35A, RRBP1, MRPL37, MRPL46, RPL36AL, DNAJC21, CALR	384	175	20795	4.02284	0.048727	0.00227053	0.00206623
GOTERM_MF_DIRECT	GO:0003735~structural constituent of ribosome	14	3.58974	0.000116062	RPL5, RPL21, RPL32, MRPS23, RPL36A, RPL13A, RPL35A, MRPL37, MRPL12, MRPL46, MRPL22, MRPL1, RPL36AL, RPL17	386	189	19253	3.69468	0.0718074	0.00621898	0.00603521
GOTERM_CC_DIRECT	GO:0022626~cytosolic ribosome	8	2.05128	0.00211353	RPL5, RPL21, RPL32, RPL36A, RPL13A, RPL35A, ZNF598, RPL17	384	97	20795	4.46628	0.644635	0.0287088	0.0261256
GOTERM_BP_DIRECT	GO:0002181~cytoplasmic translation	7	1.79487	0.00860229	RPL5, RPL21, RPL32, RPL36A, RPL13A, RPL35A, RPL17	375	92	19478	3.95206	0.999998	0.296388	0.2915
Annotation Cluster 5	Enrichment Score: 2.688150976822056
Category	Term	Count	%	PValue	Genes	List Total	Pop Hits	Pop Total	Fold Enrichment	Bonferroni	Benjamini	FDR
GOTERM_BP_DIRECT	GO:0090522~vesicle tethering involved in exocytosis	5	1.28205	1.56173e-05	EXOC7, EXOC4, EXOC6, EXOC2, EXOC1	375	9	19478	28.8563	0.0234132	0.00215234	0.00211685
GOTERM_BP_DIRECT	GO:0000281~mitotic cytokinesis	9	2.30769	3.33073e-05	CUL7, SNX18, EXOC7, EXOC4, SNX9, EXOC6, SNX33, EXOC2, EXOC1	375	65	19478	7.19188	0.0492727	0.00420783	0.00413844
GOTERM_CC_DIRECT	GO:0000145~exocyst	5	1.28205	0.000172989	EXOC7, EXOC4, EXOC6, EXOC2, EXOC1	384	16	20795	16.923	0.0811193	0.0036779	0.00334696
GOTERM_BP_DIRECT	GO:0006904~vesicle docking involved in exocytosis	5	1.28205	0.00143122	EXOC7, EXOC4, EXOC6, EXOC2, EXOC1	375	26	19478	9.98872	0.886133	0.108487	0.106698
GOTERM_CC_DIRECT	GO:0090543~Flemming body	5	1.28205	0.00339484	EXOC7, EXOC4, EXOC6, EXOC2, EXOC1	384	34	20795	7.96377	0.810412	0.0386064	0.0351326
GOTERM_BP_DIRECT	GO:0090148~membrane fission	5	1.28205	0.00773777	EXOC7, EXOC4, EXOC6, EXOC2, EXOC1	375	41	19478	6.33431	0.999992	0.272801	0.268303
GOTERM_BP_DIRECT	GO:0006893~Golgi to plasma membrane transport	4	1.02564	0.0194287	EXOC4, EXOC6, EXOC2, EXOC1	375	30	19478	6.92551	1	0.525964	0.51729
GOTERM_BP_DIRECT	GO:0006887~exocytosis	7	1.79487	0.0325663	EXOC7, EXOC4, EXOC6, SCAMP1, PIK3C2A, EXOC2, EXOC1	375	124	19478	2.93217	1	0.796298	0.783166
GOTERM_BP_DIRECT	GO:0016241~regulation of macroautophagy	3	0.769231	0.299311	EXOC7, EXOC4, EXOC1	375	57	19478	2.73375	1	1	0.984158
Annotation Cluster 6	Enrichment Score: 2.613402087940261
Category	Term	Count	%	PValue	Genes	List Total	Pop Hits	Pop Total	Fold Enrichment	Bonferroni	Benjamini	FDR
GOTERM_CC_DIRECT	GO:0005762~mitochondrial large ribosomal subunit	8	2.05128	7.25876e-05	MRPL40, MRPL1, MTERF4, MRPL37, MRPL12, MRPL46, MRPL22, MRPL44	384	56	20795	7.73624	0.034874	0.00186818	0.00170008
GOTERM_BP_DIRECT	GO:0032543~mitochondrial translation	8	2.05128	0.00222693	MRPL40, MRPL1, MRPS23, MRPL37, MRPL12, MRPL46, MRPL22, MRPL44	375	94	19478	4.42054	0.966021	0.135041	0.132814
GOTERM_CC_DIRECT	GO:0005743~mitochondrial inner membrane	15	3.84615	0.0893769	STOML2, MRPS23, MRPL37, MRPL12, MRPL46, MRPL22, MRPL44, LGALS3, HADHA, MRPL40, MRPL1, NDUFS3, YME1L1, MICU2, MICU1	384	509	20795	1.59588	1	0.45057	0.410028
Annotation Cluster 7	Enrichment Score: 2.4615549266879277
Category	Term	Count	%	PValue	Genes	List Total	Pop Hits	Pop Total	Fold Enrichment	Bonferroni	Benjamini	FDR
GOTERM_CC_DIRECT	GO:0005684~U2-type spliceosomal complex	5	1.28205	0.00186889	SF3A1, DDX46, MFAP1, SNRPE, SF3B1	384	29	20795	9.33684	0.59938	0.026879	0.0244605
GOTERM_CC_DIRECT	GO:0005686~U2 snRNP	5	1.28205	0.00186889	SF3A1, DDX46, SNRPE, SNRPGP15, SF3B1	384	29	20795	9.33684	0.59938	0.026879	0.0244605
GOTERM_BP_DIRECT	GO:1903241~U2-type prespliceosome assembly	4	1.02564	0.0118078	SF3A1, DDX46, SNRPE, SF3B1	375	25	19478	8.31061	1	0.382385	0.376079
Annotation Cluster 8	Enrichment Score: 2.1403491805609525
Category	Term	Count	%	PValue	Genes	List Total	Pop Hits	Pop Total	Fold Enrichment	Bonferroni	Benjamini	FDR
GOTERM_MF_DIRECT	GO:0016308~1-phosphatidylinositol-4-phosphate 5-kinase activity	4	1.02564	0.000609347	PIP4K2A, PIP4K2B, PIP5K1C, PIP4K2C	386	9	19253	22.1681	0.323836	0.0217672	0.021124
GOTERM_MF_DIRECT	GO:0052742~phosphatidylinositol kinase activity	4	1.02564	0.000609347	PIP4K2A, PIP4K2B, PIP5K1C, PIP4K2C	386	9	19253	22.1681	0.323836	0.0217672	0.021124
GOTERM_BP_DIRECT	GO:1902635~1-phosphatidyl-1D-myo-inositol 4,5-bisphosphate biosynthetic process	3	0.769231	0.0010891	PIP4K2A, PIP4K2B, PIP4K2C	375	3	19478	51.9413	0.808539	0.0868991	0.0854661
GOTERM_MF_DIRECT	GO:0016309~1-phosphatidylinositol-5-phosphate 4-kinase activity	3	0.769231	0.0011807	PIP4K2A, PIP4K2B, PIP4K2C	386	3	19253	49.8782	0.531612	0.0379596	0.0368379
GOTERM_BP_DIRECT	GO:2000786~positive regulation of autophagosome assembly	4	1.02564	0.00628091	SNX18, PIP4K2A, PIP4K2B, PIP4K2C	375	20	19478	10.3883	0.999929	0.257347	0.253104
GOTERM_BP_DIRECT	GO:0046627~negative regulation of insulin receptor signaling pathway	5	1.28205	0.0143683	CUL7, IRS1, PIP4K2A, PIP4K2B, PIP4K2C	375	49	19478	5.30014	1	0.433978	0.426821
GOTERM_BP_DIRECT	GO:0046488~phosphatidylinositol metabolic process	4	1.02564	0.0194287	PIP4K2A, PIP4K2B, PIP5K1C, PIP4K2C	375	30	19478	6.92551	1	0.525964	0.51729
GOTERM_BP_DIRECT	GO:0046854~phosphatidylinositol phosphate biosynthetic process	4	1.02564	0.0437616	PIP4K2A, PIP4K2B, PIP5K1C, PIP4K2C	375	41	19478	5.06745	1	0.896521	0.881737
GOTERM_CC_DIRECT	GO:0005776~autophagosome	5	1.28205	0.0671426	OSBPL7, PIP4K2A, PIP4K2B, AUP1, PIP4K2C	384	83	20795	3.26227	1	0.381776	0.347424
GOTERM_BP_DIRECT	GO:0010506~regulation of autophagy	4	1.02564	0.160548	OSBPL7, PIP4K2A, PIP4K2B, PIP4K2C	375	72	19478	2.88563	1	1	0.984158
Annotation Cluster 9	Enrichment Score: 1.8694105597602704
Category	Term	Count	%	PValue	Genes	List Total	Pop Hits	Pop Total	Fold Enrichment	Bonferroni	Benjamini	FDR
GOTERM_BP_DIRECT	GO:0045055~regulated exocytosis	4	1.02564	0.00541496	RAB11FIP1, RAB11FIP2, RAB11FIP5, RAB11B	375	19	19478	10.935	0.999735	0.234545	0.230677
GOTERM_CC_DIRECT	GO:0055038~recycling endosome membrane	7	1.79487	0.0212996	STX12, SNX18, SCAMP1, RAB11FIP2, SCAMP2, RAB11FIP5, RAB11B	384	117	20795	3.23996	0.999973	0.17092	0.15554
GOTERM_BP_DIRECT	GO:0035773~insulin secretion involved in cellular response to glucose stimulus	3	0.769231	0.0213698	RAB11FIP2, RAB11FIP5, RAB11B	375	12	19478	12.9853	1	0.558563	0.549352
Annotation Cluster 10	Enrichment Score: 1.764852083590579
Category	Term	Count	%	PValue	Genes	List Total	Pop Hits	Pop Total	Fold Enrichment	Bonferroni	Benjamini	FDR
GOTERM_CC_DIRECT	GO:1990393~3M complex	3	0.769231	0.00326119	CUL7, CCDC8, OBSL1	384	5	20795	32.4922	0.797563	0.0386064	0.0351326
GOTERM_BP_DIRECT	GO:0000226~microtubule cytoskeleton organization	8	2.05128	0.0235805	CUL7, KIF2A, CCDC8, CETN2, CETN3, EFCAB11, OBSL1, PHLDB2	375	147	19478	2.82674	1	0.5958	0.585975
GOTERM_BP_DIRECT	GO:0007088~regulation of mitotic nuclear division	3	0.769231	0.0659956	CUL7, CCDC8, OBSL1	375	22	19478	7.08291	1	1	0.984158
Annotation Cluster 11	Enrichment Score: 1.7390911195924568
Category	Term	Count	%	PValue	Genes	List Total	Pop Hits	Pop Total	Fold Enrichment	Bonferroni	Benjamini	FDR
GOTERM_BP_DIRECT	GO:0097320~plasma membrane tubulation	4	1.02564	0.00218391	SNX18, PACSIN3, SNX9, SNX33	375	14	19478	14.8404	0.963725	0.135041	0.132814
GOTERM_BP_DIRECT	GO:0036089~cleavage furrow formation	3	0.769231	0.00724425	SNX18, SNX9, SNX33	375	7	19478	22.2606	0.999984	0.261483	0.257171
GOTERM_BP_DIRECT	GO:0016197~endosomal transport	3	0.769231	0.383264	SNX18, SNX9, SNX33	375	69	19478	2.25832	1	1	0.984158
Annotation Cluster 12	Enrichment Score: 1.634608166766469
Category	Term	Count	%	PValue	Genes	List Total	Pop Hits	Pop Total	Fold Enrichment	Bonferroni	Benjamini	FDR
GOTERM_CC_DIRECT	GO:0005956~protein kinase CK2 complex	3	0.769231	0.0048323	CSNK2A1, CSNK2A2, CSNK2B	384	6	20795	27.0768	0.9064	0.0513694	0.0467472
GOTERM_CC_DIRECT	GO:0031519~PcG protein complex	4	1.02564	0.0144382	YY2, CSNK2A1, CSNK2A2, CSNK2B	384	28	20795	7.73624	0.999185	0.128369	0.116818
GOTERM_BP_DIRECT	GO:0032435~negative regulation of proteasomal ubiquitin-dependent protein catabolic process	3	0.769231	0.178858	CSNK2A1, CSNK2A2, CSNK2B	375	40	19478	3.8956	1	1	0.984158
Annotation Cluster 13	Enrichment Score: 1.4115039292628924
Category	Term	Count	%	PValue	Genes	List Total	Pop Hits	Pop Total	Fold Enrichment	Bonferroni	Benjamini	FDR
GOTERM_MF_DIRECT	GO:0004386~helicase activity	10	2.5641	0.000165234	DDX18, BLM, ERCC3, YTHDC2, CHD8, ERCC2, SMARCA5, DHX38, DDX60, SNRNP200	386	99	19253	5.03821	0.100655	0.0080784	0.00783969
GOTERM_MF_DIRECT	GO:0061749~forked DNA-dependent helicase activity	4	1.02564	0.0781578	BLM, ERCC3, CHD8, ERCC2	386	50	19253	3.99026	1	0.876224	0.850333
GOTERM_MF_DIRECT	GO:0009378~four-way junction helicase activity	4	1.02564	0.0818676	BLM, ERCC3, CHD8, ERCC2	386	51	19253	3.91202	1	0.876224	0.850333
GOTERM_MF_DIRECT	GO:0036121~double-stranded DNA helicase activity	4	1.02564	0.0818676	BLM, ERCC3, CHD8, ERCC2	386	51	19253	3.91202	1	0.876224	0.850333
GOTERM_MF_DIRECT	GO:1990518~single-stranded 3'-5' DNA helicase activity	4	1.02564	0.0818676	BLM, ERCC3, CHD8, ERCC2	386	51	19253	3.91202	1	0.876224	0.850333
GOTERM_MF_DIRECT	GO:0016853~isomerase activity	4	1.02564	0.105639	BLM, ERCC3, ECH1, ERCC2	386	57	19253	3.50023	1	0.876224	0.850333
GOTERM_MF_DIRECT	GO:0003678~DNA helicase activity	3	0.769231	0.175891	BLM, ERCC3, ERCC2	386	38	19253	3.93776	1	1	0.971963
Annotation Cluster 14	Enrichment Score: 1.3837973222210789
Category	Term	Count	%	PValue	Genes	List Total	Pop Hits	Pop Total	Fold Enrichment	Bonferroni	Benjamini	FDR
GOTERM_BP_DIRECT	GO:0018279~protein N-linked glycosylation via asparagine	4	1.02564	0.0105384	STT3A, MGAT1, MAGT1, DDOST	375	24	19478	8.65689	1	0.355026	0.349171
GOTERM_CC_DIRECT	GO:0008250~oligosaccharyltransferase complex	3	0.769231	0.0266006	STT3A, MAGT1, DDOST	384	14	20795	11.6044	0.999998	0.197087	0.179353
GOTERM_BP_DIRECT	GO:0006486~protein glycosylation	6	1.53846	0.0862276	B3GAT3, STT3A, MGAT1, MAGT1, POMGNT1, DDOST	375	122	19478	2.55449	1	1	0.984158
GOTERM_BP_DIRECT	GO:0006487~protein N-linked glycosylation	4	1.02564	0.120642	STT3A, MGAT1, MAGT1, DDOST	375	63	19478	3.29786	1	1	0.984158
Annotation Cluster 15	Enrichment Score: 1.3709045769933386
Category	Term	Count	%	PValue	Genes	List Total	Pop Hits	Pop Total	Fold Enrichment	Bonferroni	Benjamini	FDR
GOTERM_MF_DIRECT	GO:0120015~sterol transfer activity	3	0.769231	0.0103116	OSBPL7, OSBPL6, OSBPL3	386	8	19253	18.7043	0.998712	0.227726	0.220997
GOTERM_BP_DIRECT	GO:0015918~sterol transport	3	0.769231	0.0369477	OSBPL7, OSBPL6, OSBPL3	375	16	19478	9.739	1	0.800839	0.787633
GOTERM_CC_DIRECT	GO:0097038~perinuclear endoplasmic reticulum	3	0.769231	0.038344	OSBPL7, OSBPL6, OSBPL3	384	17	20795	9.55653	1	0.256852	0.233741
GOTERM_BP_DIRECT	GO:0006699~bile acid biosynthetic process	3	0.769231	0.0942713	OSBPL7, OSBPL6, OSBPL3	375	27	19478	5.77126	1	1	0.984158
GOTERM_MF_DIRECT	GO:0015485~cholesterol binding	4	1.02564	0.101505	OSBPL7, OSBPL6, OSBPL3, ANXA6	386	56	19253	3.56273	1	0.876224	0.850333
Annotation Cluster 16	Enrichment Score: 1.3704953000585025
Category	Term	Count	%	PValue	Genes	List Total	Pop Hits	Pop Total	Fold Enrichment	Bonferroni	Benjamini	FDR
GOTERM_BP_DIRECT	GO:0034975~protein folding in endoplasmic reticulum	4	1.02564	0.00103325	CANX, P4HB, CALR, HSP90B1	375	11	19478	18.8878	0.791592	0.0868991	0.0854661
GOTERM_BP_DIRECT	GO:0006457~protein folding	10	2.5641	0.00707276	CCDC47, CANX, DNAJC21, ANP32E, P4HB, CALR, DNAJC25, PPIB, PDIA5, HSP90B1	375	176	19478	2.95121	0.999979	0.261483	0.257171
GOTERM_BP_DIRECT	GO:0036503~ERAD pathway	5	1.28205	0.113422	CCDC47, CANX, AUP1, CALR, HSP90B1	375	96	19478	2.70528	1	1	0.984158
GOTERM_MF_DIRECT	GO:0044183~protein folding chaperone	4	1.02564	0.118424	CCDC47, ANP32E, CALR, HSP90B1	386	60	19253	3.32522	1	0.876224	0.850333
GOTERM_CC_DIRECT	GO:0005788~endoplasmic reticulum lumen	9	2.30769	0.236025	GANAB, RCN2, CANX, P4HB, CALR, PPIB, PDIA5, HSP90B1, KTN1	384	318	20795	1.53265	1	0.830331	0.755618
GOTERM_MF_DIRECT	GO:0051082~unfolded protein binding	5	1.28205	0.258308	CANX, CALR, PPIB, HSP90B1, NAP1L4	386	129	19253	1.93327	1	1	0.971963
Annotation Cluster 17	Enrichment Score: 0.945117098817533
Category	Term	Count	%	PValue	Genes	List Total	Pop Hits	Pop Total	Fold Enrichment	Bonferroni	Benjamini	FDR
GOTERM_BP_DIRECT	GO:0006338~chromatin remodeling	24	6.15385	0.00720686	BARD1, SMARCE1, CSNK1G3, BRD2, CSNK2A1, CSNK1A1, PIH1D1, CHD8, CSNK2A2, SMARCA5, CDC42BPA, PPM1G, PHF8, PPP2CA, MELK, MTA1, MYBBP1A, NSD2, CDK2, RIOK2, TOP1, RIOK1, SF3B1, MAP4K4	375	686	19478	1.81719	0.999983	0.261483	0.257171
GOTERM_MF_DIRECT	GO:0004674~protein serine/threonine kinase activity	16	4.10256	0.0106248	CSNK1G3, BRD2, CDK11A, CSNK2A1, CSNK1A1, CSNK2A2, CDC42BPA, CDK7, MELK, GRK5, CSNK2B, GRK6, CDK2, TOP1, RIOK1, MAP4K4	386	383	19253	2.08369	0.998949	0.227726	0.220997
GOTERM_MF_DIRECT	GO:0106310~protein serine kinase activity	12	3.07692	0.117058	CSNK1G3, CDK11A, CDK7, MELK, CSNK2A1, CSNK1A1, CSNK2A2, CDK2, RIOK2, RIOK1, CDC42BPA, MAP4K4	386	365	19253	1.63983	1	0.876224	0.850333
GOTERM_MF_DIRECT	GO:0072354~histone H3T3 kinase activity	9	2.30769	0.129929	CSNK1G3, MELK, CSNK2A1, CSNK1A1, CSNK2A2, RIOK2, RIOK1, CDC42BPA, MAP4K4	386	250	19253	1.79562	1	0.876224	0.850333
GOTERM_MF_DIRECT	GO:0072371~histone H2AS121 kinase activity	9	2.30769	0.129929	CSNK1G3, MELK, CSNK2A1, CSNK1A1, CSNK2A2, RIOK2, RIOK1, CDC42BPA, MAP4K4	386	250	19253	1.79562	1	0.876224	0.850333
GOTERM_MF_DIRECT	GO:0072518~Rho-dependent protein serine/threonine kinase activity	9	2.30769	0.129929	CSNK1G3, MELK, CSNK2A1, CSNK1A1, CSNK2A2, RIOK2, RIOK1, CDC42BPA, MAP4K4	386	250	19253	1.79562	1	0.876224	0.850333
GOTERM_MF_DIRECT	GO:0140823~histone H2BS36 kinase activity	9	2.30769	0.129929	CSNK1G3, MELK, CSNK2A1, CSNK1A1, CSNK2A2, RIOK2, RIOK1, CDC42BPA, MAP4K4	386	250	19253	1.79562	1	0.876224	0.850333
GOTERM_MF_DIRECT	GO:0140855~histone H3S57 kinase activity	9	2.30769	0.129929	CSNK1G3, MELK, CSNK2A1, CSNK1A1, CSNK2A2, RIOK2, RIOK1, CDC42BPA, MAP4K4	386	250	19253	1.79562	1	0.876224	0.850333
GOTERM_MF_DIRECT	GO:1990244~histone H2AT120 kinase activity	9	2.30769	0.129929	CSNK1G3, MELK, CSNK2A1, CSNK1A1, CSNK2A2, RIOK2, RIOK1, CDC42BPA, MAP4K4	386	250	19253	1.79562	1	0.876224	0.850333
GOTERM_MF_DIRECT	GO:0035175~histone H3S10 kinase activity	9	2.30769	0.129929	CSNK1G3, MELK, CSNK2A1, CSNK1A1, CSNK2A2, RIOK2, RIOK1, CDC42BPA, MAP4K4	386	250	19253	1.79562	1	0.876224	0.850333
GOTERM_MF_DIRECT	GO:0035979~histone H2AXS139 kinase activity	9	2.30769	0.129929	CSNK1G3, MELK, CSNK2A1, CSNK1A1, CSNK2A2, RIOK2, RIOK1, CDC42BPA, MAP4K4	386	250	19253	1.79562	1	0.876224	0.850333
GOTERM_MF_DIRECT	GO:0004676~3-phosphoinositide-dependent protein kinase activity	9	2.30769	0.129929	CSNK1G3, MELK, CSNK2A1, CSNK1A1, CSNK2A2, RIOK2, RIOK1, CDC42BPA, MAP4K4	386	250	19253	1.79562	1	0.876224	0.850333
GOTERM_MF_DIRECT	GO:0004694~eukaryotic translation initiation factor 2alpha kinase activity	9	2.30769	0.129929	CSNK1G3, MELK, CSNK2A1, CSNK1A1, CSNK2A2, RIOK2, RIOK1, CDC42BPA, MAP4K4	386	250	19253	1.79562	1	0.876224	0.850333
GOTERM_MF_DIRECT	GO:0004711~ribosomal protein S6 kinase activity	9	2.30769	0.129929	CSNK1G3, MELK, CSNK2A1, CSNK1A1, CSNK2A2, RIOK2, RIOK1, CDC42BPA, MAP4K4	386	250	19253	1.79562	1	0.876224	0.850333
GOTERM_MF_DIRECT	GO:0044022~histone H3S28 kinase activity	9	2.30769	0.129929	CSNK1G3, MELK, CSNK2A1, CSNK1A1, CSNK2A2, RIOK2, RIOK1, CDC42BPA, MAP4K4	386	250	19253	1.79562	1	0.876224	0.850333
GOTERM_MF_DIRECT	GO:0044023~histone H4S1 kinase activity	9	2.30769	0.129929	CSNK1G3, MELK, CSNK2A1, CSNK1A1, CSNK2A2, RIOK2, RIOK1, CDC42BPA, MAP4K4	386	250	19253	1.79562	1	0.876224	0.850333
GOTERM_MF_DIRECT	GO:0044024~histone H2AS1 kinase activity	9	2.30769	0.129929	CSNK1G3, MELK, CSNK2A1, CSNK1A1, CSNK2A2, RIOK2, RIOK1, CDC42BPA, MAP4K4	386	250	19253	1.79562	1	0.876224	0.850333
GOTERM_MF_DIRECT	GO:0044025~histone H2BS14 kinase activity	9	2.30769	0.129929	CSNK1G3, MELK, CSNK2A1, CSNK1A1, CSNK2A2, RIOK2, RIOK1, CDC42BPA, MAP4K4	386	250	19253	1.79562	1	0.876224	0.850333
GOTERM_MF_DIRECT	GO:0140857~histone H3T45 kinase activity	9	2.30769	0.132301	CSNK1G3, MELK, CSNK2A1, CSNK1A1, CSNK2A2, RIOK2, RIOK1, CDC42BPA, MAP4K4	386	251	19253	1.78846	1	0.876224	0.850333
GOTERM_MF_DIRECT	GO:0004677~DNA-dependent protein kinase activity	9	2.30769	0.132301	CSNK1G3, MELK, CSNK2A1, CSNK1A1, CSNK2A2, RIOK2, RIOK1, CDC42BPA, MAP4K4	386	251	19253	1.78846	1	0.876224	0.850333
GOTERM_MF_DIRECT	GO:0035402~histone H3T11 kinase activity	9	2.30769	0.134201	CSNK1G3, MELK, CSNK2A1, CSNK1A1, CSNK2A2, RIOK2, RIOK1, CDC42BPA, MAP4K4	386	252	19253	1.78137	1	0.876224	0.850333
GOTERM_MF_DIRECT	GO:0035403~histone H3T6 kinase activity	9	2.30769	0.134201	CSNK1G3, MELK, CSNK2A1, CSNK1A1, CSNK2A2, RIOK2, RIOK1, CDC42BPA, MAP4K4	386	252	19253	1.78137	1	0.876224	0.850333
GOTERM_MF_DIRECT	GO:0004679~AMP-activated protein kinase activity	9	2.30769	0.136421	CSNK1G3, MELK, CSNK2A1, CSNK1A1, CSNK2A2, RIOK2, RIOK1, CDC42BPA, MAP4K4	386	253	19253	1.77432	1	0.877185	0.851265
GOTERM_MF_DIRECT	GO:0004672~protein kinase activity	9	2.30769	0.262391	CSNK1G3, CDK11A, RNASEL, CDK7, GRK5, CSNK1A1, CDK2, RIOK2, MAP4K4	386	303	19253	1.48153	1	1	0.971963
GOTERM_BP_DIRECT	GO:0006468~protein phosphorylation	7	1.79487	0.458734	CDK11A, RNASEL, CSNK2A1, CSNK1A1, CDK2, CDC42BPA, MAP4K4	375	282	19478	1.28932	1	1	0.984158
Annotation Cluster 18	Enrichment Score: 0.7903499764198386
Category	Term	Count	%	PValue	Genes	List Total	Pop Hits	Pop Total	Fold Enrichment	Bonferroni	Benjamini	FDR
GOTERM_BP_DIRECT	GO:0009650~UV protection	3	0.769231	0.0213698	ERCC3, ERCC2, CAT	375	12	19478	12.9853	1	0.558563	0.549352
GOTERM_BP_DIRECT	GO:0001666~response to hypoxia	5	1.28205	0.445666	SMAD3, ERCC3, ERCC2, CAT, HSP90B1	375	178	19478	1.45903	1	1	0.984158
GOTERM_BP_DIRECT	GO:0006979~response to oxidative stress	4	1.02564	0.446827	ERCC3, ERCC2, CAT, TXNIP	375	128	19478	1.62317	1	1	0.984158
Annotation Cluster 19	Enrichment Score: 0.7204391345214476
Category	Term	Count	%	PValue	Genes	List Total	Pop Hits	Pop Total	Fold Enrichment	Bonferroni	Benjamini	FDR
GOTERM_BP_DIRECT	GO:0000724~double-strand break repair via homologous recombination	5	1.28205	0.143554	BLM, RAD51, RNF138, RPA3, NBN	375	105	19478	2.4734	1	1	0.984158
GOTERM_MF_DIRECT	GO:0003697~single-stranded DNA binding	5	1.28205	0.174562	BLM, RAD51, RNF138, RPA3, TOP1	386	109	19253	2.28799	1	1	0.971963
GOTERM_BP_DIRECT	GO:0006310~DNA recombination	4	1.02564	0.275244	TOP3B, BLM, RAD51, RPA3	375	95	19478	2.187	1	1	0.984158
Annotation Cluster 20	Enrichment Score: 8.552858378104063E-4
Category	Term	Count	%	PValue	Genes	List Total	Pop Hits	Pop Total	Fold Enrichment	Bonferroni	Benjamini	FDR
GOTERM_MF_DIRECT	GO:0001228~DNA-binding transcription activator activity, RNA polymerase II-specific	5	1.28205	0.990404	ATF1, KLF13, SMAD3, YY2, HOXB7	386	497	19253	0.501793	1	1	0.990404
GOTERM_MF_DIRECT	GO:1990837~sequence-specific double-stranded DNA binding	3	0.769231	0.999887	KLF13, YY2, HOXB7	386	568	19253	0.263441	1	1	0.999887
GOTERM_MF_DIRECT	GO:0003700~DNA-binding transcription factor activity	3	0.769231	0.99995	ATF1, SMAD3, HOXB7	386	610	19253	0.245303	1	1	0.99995
GOTERM_MF_DIRECT	GO:0000978~RNA polymerase II cis-regulatory region sequence-specific DNA binding	9	2.30769	0.999959	ATF1, HIC2, KLF13, MTA1, SMAD3, YY2, THRAP3, TOP1, HOXB7	386	1176	19253	0.381721	1	1	0.999959
GOTERM_MF_DIRECT	GO:0000981~DNA-binding transcription factor activity, RNA polymerase II-specific	5	1.28205	1	ATF1, KLF13, SMAD3, YY2, HOXB7	386	1258	19253	0.198244	1	1	1
